# Evolution of compound eye morphology underlies differences in vision between closely related *Drosophila* species

**DOI:** 10.1101/2023.07.16.549164

**Authors:** Alexandra D Buffry, John P Currea, Franziska A Franke, Ravindra Palavalli-Nettimi, Andrew J Bodey, Christoph Rau, Nazanin Samadi, Stefan J Gstöhl, Christian M Schlepütz, Alistair P McGregor, Lauren Sumner-Rooney, Jamie Theobald, Maike Kittelmann

## Abstract

Insects have evolved complex visual systems and display an astonishing range of adaptations for diverse ecological niches. Differences in eye size within and between *Drosophila* species provide the opportunity to study the impact of eye structure on vision. Here we further explored differences in *D. mauritiana* and its sibling species *D. simulans* and confirmed that *D. mauritiana* have rapidly evolved larger eyes as a result of more and wider ommatidia than *D. simulans* since their recent common ancestor. The functional impact of eye size, and specifically ommatidia size, is often only estimated based on the rigid surface morphology of the compound eye. Therefore, we used 3D synchrotron radiation tomography to measure optical parameters in 3D, predict optical capacity, and compare the modelled vision to *in vivo* optomotor responses. Our optical models predicted higher contrast sensitivity for *D. mauritiana*, which we verified by presenting sinusoidal gratings to tethered flies in a flight arena. Similarly, we confirmed the higher spatial acuity predicted for *Drosophila simulans* with smaller ommatidia and found evidence for higher temporal resolution.
