## Supplementary material for "Evolution of compound eye morphology underlies differences in vision between closely related *Drosophila* species": raw data eye size variation

species	strain	individual	om_number	eye_area	tibia_length	wing_length	om_frontal_area	om_central_area	sex	tibia_sq	wing_sq	log_tib_sq	log_tib	log_wing_sq	log_wing	log_eye_area
simulans	M3	female 1	1022	0.181	414.875	900.099	291.06	259.45	female	172121.2656	810178.2098	5.235834531	2.617917265	5.908580558	2.954290279	-0.742321425
simulans	M3	female 2	951	0.169	395.045	888.868	278.49	242.13	female	156060.552	790086.3214	5.193293139	2.596646569	5.897674543	2.948837272	-0.772113295
simulans	M3	female 3	946	0.157	394.236	872.649	288.58	239.47	female	155422.0237	761516.2772	5.191512559	2.59575628	5.881679191	2.940839595	-0.804100348
simulans	M3	female 4	979	0.166	398.676	879.047	303.4	242.09	female	158942.553	772723.6282	5.201240184	2.600620092	5.888024192	2.944012096	-0.779891912
simulans	M3	female 5	974	0.157	388.833	855.893	249.29	239.08	female	151191.1019	732552.8274	5.179526232	2.589763116	5.864838949	2.932419474	-0.804100348
simulans	M3	female 6	974	0.164	405.342	899.19	320.53	243.6	female	164302.137	808542.6561	5.215643212	2.607821606	5.907702937	2.953851468	-0.785156152
simulans	M3	female 7	1006	0.174	413.29	881.625	325.41	248.54	female	170808.6241	777262.6406	5.232509794	2.616254897	5.890567794	2.945283897	-0.759450752
simulans	M3	female 8	970	0.168	418.272	903.143	273.45	241.17	female	174951.466	815667.2784	5.242917586	2.621458793	5.91151304	2.95575652	-0.774690718
simulans	M3	female 9	940	0.148	399.275	872.653	322.64	226.03	female	159420.5256	761523.2584	5.202544237	2.601272118	5.881683172	2.940841586	-0.829738285
simulans	M3	female 10	1015	0.153	390.148	889.321	277.96	234.28	female	152215.4619	790891.841	5.18245877	2.591229385	5.898117095	2.949058548	-0.815308569
simulans	M3	female 11	996	0.163	397.472	909.006	267.6	239.12	female	157983.9908	826291.908	5.19861308	2.59930654	5.9171335	2.95856675	-0.787812396
simulans	M3	female 12	966	0.171	394.344	875.387	325.72	255.18	female	155507.1903	766302.3998	5.191750475	2.595875237	5.884400186	2.942200093	-0.76700389
simulans	M3	female 13	989	0.154	374.484	895.24	287.75	246.27	female	140238.2663	801454.6576	5.146866534	2.573433267	5.903878957	2.951939479	-0.812479279
simulans	M3	female 14	986	0.185	405.899	884.717	287.4	262.4	female	164753.9982	782724.1701	5.216835963	2.608417981	5.893608745	2.946804372	-0.732828272
simulans	M3	female 15	930	0.157	386.43	868.262	252.54	237.78	female	149328.1449	753878.9006	5.17414167	2.587070835	5.877301589	2.938650794	-0.804100348
simulans	M3	male 1	902	0.138	367.48	777.091	282.5	226.46	male	135041.5504	603870.4223	5.130467415	2.565233708	5.780943758	2.890471879	-0.860120914
simulans	M3	male 2	890	0.129	380.215	762.411	251.99	226.83	male	144563.4462	581270.5329	5.160058493	2.580029246	5.764378307	2.882189154	-0.88941029
simulans	M3	male 3	896	0.144	374.422	770.459	256.84	209.47	male	140191.8341	593607.0707	5.146722718	2.573361359	5.773499065	2.886749533	-0.841637508
simulans	M3	male 4	906	0.133	378.227	782.588	272.81	221.8	male	143055.6635	612443.9777	5.155505056	2.577752528	5.787066369	2.893533184	-0.876148359
simulans	M3	male 5	914	0.147	383.595	785.151	260.04	227.53	male	147145.124	616462.0928	5.167745875	2.583872938	5.789906376	2.894953188	-0.832682665
simulans	M3	male 6	863	0.126	364.198	728.32	251.93	223.38	male	132640.1832	530450.0224	5.122675113	2.561337557	5.724644472	2.862322236	-0.899629455
simulans	M3	male 7	935	0.147	394.633	788.843	257.23	242.64	male	155735.2047	622273.2786	5.192386798	2.596193399	5.793981152	2.896990576	-0.832682665
simulans	M3	male 8	891	0.141	379.878	782.344	284.6	231.56	male	144307.2949	612062.1343	5.159288286	2.579644143	5.786795512	2.893397756	-0.850780887
simulans	M3	male 9	904	0.152	362.336	763.789	246.48	234.63	male	131287.3769	583373.6365	5.118222971	2.559111486	5.765946799	2.882973399	-0.818156412
simulans	M3	male 10	961	0.129	375.105	769.133	250.57	220.67	male	140703.761	591565.5717	5.148305706	2.574152853	5.772002891	2.886001445	-0.88941029
simulans	M3	male 11	930	0.134	373.098	777.324	269.81	215.22	male	139202.1176	604232.601	5.143645842	2.571822921	5.781204154	2.890602077	-0.872895202
simulans	M3	male 12	858	0.134	367.171	771	264.6	253.73	male	134814.5432	594441	5.129736745	2.564868372	5.774108756	2.887054378	-0.872895202
simulans	M3	male 13	882	0.124	356.002	755.289	256.46	232.04	male	126737.424	570461.4735	5.102904876	2.551452438	5.756226319	2.87811316	-0.906578315
simulans	M3	male 14	904	0.152	382.892	769.929	241.08	246.71	male	146606.2837	592790.665	5.166152585	2.583076292	5.772901356	2.886450678	-0.818156412
simulans	M3	male 15	954	0.142	386.165	786.049	272.38	222.14	male	149123.4072	617873.0304	5.173545818	2.586772909	5.790899239	2.89544962	-0.847711656
simulans	Kib11	female 1	926	0.164	385.709	919.877	290.01	253.64	female	148771.4327	846173.6951	5.172519545	2.586259773	5.92745952	2.96372976	-0.785156152
simulans	Kib11	female 2	932	0.157	380.475	946.318	307.08	269	female	144761.2256	895517.7571	5.160652251	2.580326126	5.952074202	2.976037101	-0.804100348
simulans	Kib11	female 3	929	0.164	389.983	932.441	311.67	263.1	female	152086.7403	869446.2185	5.182091352	2.591045676	5.939242723	2.969621361	-0.785156152
simulans	Kib11	female 4	884	0.158	383.53	945.314	298.07	264.93	female	147095.2609	893618.5586	5.167598681	2.58379934	5.95115218	2.97557609	-0.801342913
simulans	Kib11	female 5	930	0.162	393.227	928.559	305.92	271.41	female	154627.4735	862221.8165	5.18928666	2.59464333	5.935619007	2.967809504	-0.790484985
simulans	Kib11	female 6	907	0.146	375.385	927.486	301.11	251.39	female	140913.8982	860230.2802	5.148953829	2.574476915	5.934614726	2.967307363	-0.835647144
simulans	Kib11	female 7	942	0.163	392.281	965.385	301.71	261.86	female	153884.383	931968.1982	5.187194547	2.593597274	5.969401093	2.984700547	-0.787812396
simulans	Kib11	female 8	944	0.173	392.227	924.581	304.95	260.92	female	153842.0195	854850.0256	5.187074972	2.593537486	5.931889929	2.965944965	-0.761953897
simulans	Kib11	female 9	911	0.156	379.485	930.014	286.23	248.13	female	144008.8652	864926.0402	5.158389228	2.579194614	5.936978973	2.968489486	-0.806875402
simulans	Kib11	female 10	891	0.155	385.562	932.115	295.43	266.76	female	148658.0558	868838.3732	5.172188449	2.586094224	5.938938994	2.969469497	-0.809668302
simulans	Kib11	female 11	896	0.15	402.384	941.739	292.03	250.48	female	161912.8835	886872.3441	5.209281407	2.604640704	5.947861112	2.973930556	-0.823908741
simulans	Kib11	female 12	901	0.173	379.009	908.254	265.44	253.3	female	143647.8221	824925.3285	5.157299046	2.578649523	5.916414638	2.958207319	-0.761953897
simulans	Kib11	female 13	941	0.162	374.42	920.757	274.71	254	female	140190.3364	847793.453	5.146718078	2.573359039	5.928290058	2.964145029	-0.790484985
simulans	Kib11	female 14	907	0.148	371.658	900.513	270.94	230.36	female	138129.669	810923.6632	5.140286971	2.570143486	5.908979974	2.954489987	-0.829738285
simulans	Kib11	female 15	917	0.154	379.047	923.377	298.22	254.09	female	143676.6282	852625.0841	5.157386127	2.578693064	5.930758105	2.965379053	-0.812479279
simulans	Kib11	male 1	840	0.137	368.039	826.935	262.77	237.43	male	135452.7055	683821.4942	5.131787684	2.565893842	5.834942748	2.917471374	-0.863279433
simulans	Kib11	male 2	869	0.145	379.485	819.168	276.23	248.03	male	144008.8652	671036.2122	5.158389228	2.579194614	5.826745957	2.913372979	-0.838631998
simulans	Kib11	male 3	741	0.112	324.011	753.796	246.94	222.55	male	104983.1281	568208.4096	5.021119509	2.510559755	5.754507657	2.877253829	-0.950781977
simulans	Kib11	male 4	867	0.152	379.59	833.522	297.03	247.66	male	144088.5681	694758.9245	5.158629526	2.579314763	5.841834134	2.920917067	-0.818156412
simulans	Kib11	male 5	847	0.141	356.706	807.486	260.48	232.82	male	127239.1704	652033.6402	5.104620829	2.552310414	5.814270003	2.907135001	-0.850780887
simulans	Kib11	male 6	869	0.142	371.072	832.527	285.08	255.39	male	137694.4292	693101.2057	5.13891637	2.569458185	5.840796654	2.920398327	-0.847711656
simulans	Kib11	male 7	806	0.127	345.138	784.137	228.75	225.48	male	119120.239	614870.8348	5.075985556	2.537992778	5.788783894	2.894391947	-0.896196279
simulans	Kib11	male 8	864	0.142	365.372	806.482	293.42	227.48	male	133496.6984	650413.2163	5.125470525	2.562735262	5.813189357	2.906594679	-0.847711656
simulans	Kib11	male 9	878	0.148	373.298	827.767	282.99	242.77	male	139351.3968	685198.2063	5.144111326	2.572055663	5.835816217	2.917908109	-0.829738285
simulans	Kib11	male 10	840	0.141	372.055	822.365	279.08	243.36	male	138424.923	676284.1932	5.141214291	2.570607145	5.830129237	2.915064618	-0.850780887
simulans	Kib11	male 11	838	0.144	369.478	832.038	272.71	242.01	male	136513.9925	692287.2334	5.135177168	2.567588584	5.840286323	2.920143161	-0.841637508
simulans	Kib11	male 12	894	0.15	360.506	822.339	242.47	254.67	male	129964.576	676241.4309	5.113824994	2.556912497	5.830101775	2.915050887	-0.823908741
simulans	Kib11	male 13	862	0.144	366.072	814.405	271.67	236.75	male	134008.7092	663255.504	5.127133024	2.563566512	5.821680863	2.910840431	-0.841637508
simulans	Kib11	male 14	876	0.149	376.151	834.996	281.1	250.17	male	141489.5748	697218.32	5.150724441	2.575362221	5.84336879	2.921684395	-0.826813732
simulans	Kib11	male 15	889	0.156	377.672	833.334	288.52	255.47	male	142636.1396	694445.5556	5.154229576	2.577114788	5.841638203	2.920819101	-0.806875402
simulans	Hin10	female 16	912	0.166	384.19	902.738	306.93	255.74	female	147601.9561	814935.8966	5.169092113	2.584546057	5.911123448	2.955561724	-0.779891912
simulans	Hin10	female 17	913	0.171	386.43	904.072	319.13	245.85	female	149328.1449	817346.1812	5.17414167	2.587070835	5.912406038	2.956203019	-0.76700389
simulans	Hin10	female 18	895	0.17	393.37	939.068	342.81	267.63	female	154739.9569	881848.7086	5.189602472	2.594801236	5.945394083	2.972697042	-0.769551079
simulans	Hin10	female 19	899	0.173	394.38	907.202	283.14	255.29	female	155535.5844	823015.4688	5.191829765	2.595914883	5.915407998	2.957703999	-0.761953897
simulans	Hin10	female 20	907	0.178	385.67	910.755	295.5	265.73	female	148741.3489	829474.67	5.172431716	2.586215858	5.918803128	2.959401564	-0.749579998
simulans	Hin10	female 21	938	0.173	376.6	934.247	294.82	255.65	female	141827.56	872817.457	5.151760631	2.575880316	5.940923424	2.970461712	-0.761953897
simulans	Hin10	female 22	921	0.171	381.2	906.482	285.23	241.29	female	145313.44	821709.6163	5.162305784	2.581152892	5.914718369	2.957359185	-0.76700389
simulans	Hin10	female 23	893	0.159	394.69	888.449	294.04	235.1	female	155780.1961	789341.6256	5.192512246	2.596256123	5.897265006	2.948632503	-0.798602876
simulans	Hin10	female 24	939	0.174	394.66	921.368	295.8	246.5	female	155756.5156	848918.9914	5.192446223	2.596223112	5.928866249	2.964433125	-0.759450752
simulans	Hin10	female 25	903	0.161	377.42	906.143	289.74	246.94	female	142445.8564	821095.1364	5.153649821	2.57682491	5.91439348	2.95719674	-0.793174124
simulans	Hin10	female 26	905	0.175	394.51	915.169	295.98	249.65	female	155638.1401	837534.2986	5.192116032	2.596058016	5.923002601	2.961501301	-0.756961951
simulans	Hin10	female 27	903	0.174	398.68	917.322	303.32	247.78	female	158945.7424	841479.6517	5.201248899	2.60062445	5.925043619	2.962521809	-0.759450752
simulans	Hin10	female 28	902	0.181	382.69	902.037	285.5	252.77	female	146451.6361	813670.7494	5.165694228	2.582847114	5.910448704	2.955224352	-0.742321425
simulans	Hin10	female 29	859	0.15	360.2	859.447	264.11	243.48	female	129744.04	738649.1458	5.113087417	2.556543708	5.8684382	2.9342191	-0.823908741
simulans	Hin10	female 30	917	0.174	408.55	926.563	295.58	261.05	female	166913.1025	858518.993	5.22249043	2.611245215	5.933749907	2.966874954	-0.759450752
simulans	Hin10	male 16	869	0.151	373.81	822.775	296.35	245.94	male	139733.9161	676958.7006	5.145301831	2.572650915	5.830562174	2.915281087	-0.821023053
simulans	Hin10	male 17	879	0.151	369.87	818.967	297.42	254.86	male	136803.8169	670706.9471	5.136098215	2.568049107	5.826532805	2.913266402	-0.821023053
simulans	Hin10	male 18	848	0.154	365.42	826.452	308.5	254.76	male	133531.7764	683022.9083	5.125584627	2.562792313	5.83443527	2.917217635	-0.812479279
simulans	Hin10	male 19	833	0.148	382.33	832.544	309.51	258.32	male	146176.2289	693129.5119	5.164876754	2.582438377	5.840814391	2.920407195	-0.829738285
simulans	Hin10	male 20	837	0.141	371.62	828.645	284.84	242.9	male	138101.4244	686652.536	5.140198158	2.570099079	5.836737028	2.918368514	-0.850780887
simulans	Hin10	male 21	885	0.156	372.92	830.234	328.25	247.06	male	139069.3264	689288.4948	5.143231351	2.571615676	5.83840103	2.919200515	-0.806875402
simulans	Hin10	male 22	861	0.154	375.96	817.258	302.64	258.79	male	141345.9216	667910.6386	5.150283282	2.575141641	5.824718361	2.912359181	-0.812479279
simulans	Hin10	male 23	901	0.152	377.57	823.738	280.42	239.91	male	142559.1049	678544.2926	5.15399496	2.57699748	5.831578202	2.915789101	-0.818156412
simulans	Hin10	male 24	863	0.149	381.34	805.079	287.99	250.92	male	145420.1956	648152.1962	5.162624724	2.581312362	5.811676997	2.905838498	-0.826813732
simulans	Hin10	male 25	822	0.128	344.43	743.231	252.18	236.69	male	118632.0249	552392.3194	5.074201943	2.537100972	5.742247631	2.871123816	-0.89279003
simulans	Hin10	male 26	841	0.145	375.54	816.723	303.42	259.31	male	141030.2916	667036.4587	5.149312404	2.574656202	5.824149572	2.912074786	-0.838631998
simulans	Hin10	male 27	867	0.145	385.74	817.403	317.03	261.98	male	148795.3476	668147.6644	5.172589352	2.586294676	5.824872455	2.912436227	-0.838631998
simulans	Hin10	male 28	792	0.127	357.34	775.267	276.29	224.03	male	127691.8756	601038.9213	5.106163266	2.553081633	5.778902596	2.889451298	-0.896196279
simulans	Hin10	male 29	801	0.13	363.22	778.079	264.49	246.72	male	131928.7684	605406.9302	5.120339508	2.560169754	5.782047388	2.891023694	-0.886056648
simulans	Hin10	male 30	864	0.135	364.33	800.01	284.25	230.41	male	132736.3489	640016.0001	5.122989868	2.561494934	5.806190831	2.903095416	-0.869666232
simulans	M252	female 1	916	0.161	370.208	830.298	296.4	246.79	female	137053.9633	689394.7688	5.136891599	2.568445799	5.838467984	2.919233992	-0.793174124
simulans	M252	female 2	854	0.169	369.401	858.531	283.85	260.95	female	136457.0988	737075.478	5.134996134	2.567498067	5.867511963	2.933755981	-0.772113295
simulans	M252	female 3	940	0.17	370.906	858.779	319.05	261.02	female	137571.2608	737501.3708	5.138527718	2.569263859	5.867762832	2.933881416	-0.769551079
simulans	M252	female 4	873	0.163	380.944	857.494	319.49	279.38	female	145118.3311	735295.96	5.161722275	2.580861138	5.86646218	2.93323109	-0.787812396
simulans	M252	female 5	890	0.175	382.116	854.022	306.32	257.67	female	146012.6375	729353.5765	5.164390446	2.582195223	5.862938117	2.931469058	-0.756961951
simulans	M252	female 6	899	0.176	378.413	860.413	297.51	NA	female	143196.3986	740310.5306	5.155932095	2.577966048	5.869413927	2.934706964	-0.754487332
simulans	M252	female 7	871	0.168	360.39	847.518	283.917	238.35	female	129880.9521	718286.7603	5.113545464	2.556772732	5.856297861	2.928148931	-0.774690718
simulans	M252	female 8	897	0.189	402.713	877.602	291.43	278.47	female	162177.7604	770185.2704	5.209991299	2.604995649	5.886595209	2.943297604	-0.723538196
simulans	M252	female 9	874	0.181	380.227	855.004	293.08	263.89	female	144572.5715	731031.84	5.160085906	2.580042953	5.863936293	2.931968147	-0.742321425
simulans	M252	female 10	913	0.181	380.362	868.106	336.62	276.22	female	144675.251	753608.0272	5.160394245	2.580197122	5.877145516	2.938572758	-0.742321425
simulans	M252	female 11	891	0.165	399.911	862.462	294.3	257.62	female	159928.8079	743840.7014	5.2039267	2.60196335	5.871479938	2.935739969	-0.782516056
simulans	M252	female 12	878	0.166	384.65	855.15	305.94	251.73	female	147955.6225	731281.5225	5.170131474	2.585065737	5.8640846	2.9320423	-0.779891912
simulans	M252	female 13	868	0.17	384.363	857.815	330.16	297.33	female	147734.9158	735846.5742	5.169483149	2.584741574	5.866787272	2.933393636	-0.769551079
simulans	M252	female 14	890	0.162	364.549	856.001	332.98	282.41	female	132895.9734	732737.712	5.123511823	2.561755911	5.864948544	2.932474272	-0.790484985
simulans	M252	female 15	879	0.166	365.29	855.348	314.13	289.42	female	133436.7841	731620.2011	5.125275567	2.562637783	5.864285688	2.932142844	-0.779891912
simulans	M252	male 1	826	0.161	366.15	762.186	277.76	269.24	male	134065.8225	580927.4986	5.127318077	2.563659038	5.764121935	2.882060967	-0.793174124
simulans	M252	male 2	891	0.172	375.406	765.887	266.745	236.6646667	male	140929.6648	586582.8968	5.149002419	2.57450121	5.768329396	2.884164698	-0.764471553
simulans	M252	male 3	791	0.147	364.195	750.799	256.4623333	252.151	male	132637.998	563699.1384	5.122667958	2.561333979	5.751047371	2.875523686	-0.832682665
simulans	M252	male 4	821	0.148	371.062	749.292	298.86	247.11	male	137687.0078	561438.5013	5.138892962	2.569446481	5.749302192	2.874651096	-0.829738285
simulans	M252	male 5	817	0.147	373.914	776.459	317.56	256.15	male	139811.6794	602888.5787	5.145543452	2.572771726	5.780237057	2.890118528	-0.832682665
simulans	M252	male 6	828	0.143	376.26	755.558	287.35	245.01	male	141571.5876	570867.8914	5.150976102	2.575488051	5.756535617	2.878267808	-0.844663963
simulans	M252	male 7	839	0.146	364.076	750.355	278.92	251.75	male	132551.3338	563032.626	5.122384102	2.561192051	5.750533562	2.875266781	-0.835647144
simulans	M252	male 8	810	0.146	369.889	759.668	302.87	254.05	male	136817.8723	577095.4702	5.136142832	2.568071416	5.761247665	2.880623833	-0.835647144
simulans	M252	male 9	836	0.137	366.761	752.515	284.66	238.39	male	134513.6311	566278.8252	5.128766296	2.564383148	5.753030322	2.876515161	-0.863279433
simulans	M252	male 10	875	0.158	386.988	747.81	292.68	245.72	male	149759.7121	559219.7961	5.175394997	2.587697498	5.747582537	2.873791268	-0.801342913
simulans	M252	male 11	831	0.15	354.659	732.305	298.55	252.61	male	125783.0063	536270.613	5.09962197	2.549810985	5.729383999	2.864691999	-0.823908741
simulans	M252	male 12	829	0.153	349.875	732.147	294.93	254.54	male	122412.5156	536039.2296	5.087825823	2.543912911	5.729196574	2.864598287	-0.815308569
simulans	M252	male 13	799	0.134	356.626	732.879	293.74	238.29	male	127182.1039	537111.6286	5.104426005	2.552213002	5.730064555	2.865032278	-0.872895202
simulans	M252	male 14	840	0.146	363.225	747.762	289.7	241.51	male	131932.4006	559148.0086	5.120351465	2.560175732	5.747526783	2.873763391	-0.835647144
simulans	M252	male 15	831	0.135	350.068	702.488	257.6	229.29	male	122547.6046	493489.3901	5.088304827	2.544152413	5.69327782	2.84663891	-0.869666232
simulans	DAV23	female 1	902	0.176	406.597	896.648	327.68	263.67	female	165321.1204	803977.6359	5.21832834	2.60916417	5.905243968	2.952621984	-0.754487332
simulans	DAV23	female 2	855	0.159	387.232	884.016	312.36	256.94	female	149948.6218	781484.2883	5.175942479	2.587971239	5.892920251	2.946460125	-0.798602876
simulans	DAV23	female 3	867	0.164	402.13	905.028	319.09	281.88	female	161708.5369	819075.6808	5.208732948	2.604366474	5.913324031	2.956662016	-0.785156152
simulans	DAV23	female 4	933	0.174	413.387	918.714	313.29	272.94	female	170888.8118	844035.4138	5.23271363	2.616356815	5.926360669	2.963180335	-0.759450752
simulans	DAV23	female 5	865	0.166	390.578	913.871	300.78	271.14	female	152551.1741	835160.2046	5.183415554	2.591707777	5.921769792	2.960884896	-0.779891912
simulans	DAV23	female 6	902	0.176	405.518	923.924	324.16	279.39	female	164444.8483	853635.5578	5.216020273	2.608010136	5.931272497	2.965636249	-0.754487332
simulans	DAV23	female 7	889	0.167	392.372	906.77	306.8	267.64	female	153955.7864	822231.8329	5.187396016	2.593698008	5.914994287	2.957497143	-0.777283529
simulans	DAV23	female 8	888	0.167	414.429	922.332	322.59	281.13	female	171751.396	850696.3182	5.234900276	2.617450138	5.929774553	2.964887277	-0.777283529
simulans	DAV23	female 9	924	0.17	393.024	911.035	325.77	273.67	female	154467.8646	829984.7712	5.188838143	2.594419071	5.919070124	2.959535062	-0.769551079
simulans	DAV23	female 10	885	0.161	402.245	913.201	322.68	263.84	female	161801.04	833936.0664	5.208981309	2.604490654	5.921132757	2.960566378	-0.793174124
simulans	DAV23	female 11	921	0.175	400.748	913.061	304.33	266.27	female	160598.9595	833680.3897	5.205742727	2.602871364	5.920999586	2.960499793	-0.756961951
simulans	DAV23	female 12	858	0.16	408.488	899.835	297.41	265.66	female	166862.4461	809703.0272	5.222358606	2.611179303	5.908325763	2.954162881	-0.795880017
simulans	DAV23	female 13	928	0.176	426.46	934.499	313.35	265.56	female	181868.1316	873288.381	5.259756605	2.629878303	5.941157682	2.970578841	-0.754487332
simulans	DAV23	female 14	901	0.172	386.724	911.729	274.79	243.6	female	149555.4522	831249.7694	5.17480225	2.587401125	5.919731538	2.959865769	-0.764471553
simulans	DAV23	female 15	903	0.164	395.787	916.001	297.67	252.11	female	156647.3494	839057.832	5.194923051	2.597461525	5.923791896	2.961895948	-0.785156152
simulans	DAV23	male 1	826	0.147	376.324	793.499	267.79	281.48	male	141619.753	629640.663	5.151123833	2.575561916	5.799092768	2.899546384	-0.832682665
simulans	DAV23	male 2	817	0.152	371.314	808.633	285.7	284.11	male	137874.0866	653887.3287	5.139482648	2.569741324	5.815502921	2.907751461	-0.818156412
simulans	DAV23	male 3	812	0.142	350.515	801.636	253.05	275.01	male	122860.7652	642620.2765	5.089413216	2.544706608	5.807954425	2.903977212	-0.847711656
simulans	DAV23	male 4	808	0.146	374.669	756.019	296.43	270.34	male	140376.8596	571564.7284	5.147295522	2.573647761	5.75706542	2.87853271	-0.835647144
simulans	DAV23	male 5	826	0.142	387.688	800.352	307.14	270.43	male	150301.9853	640563.3239	5.176964717	2.588482359	5.806562069	2.903281035	-0.847711656
simulans	DAV23	male 6	852	0.157	372.022	755.533	296.51	265.46	male	138400.3685	570830.1141	5.141137246	2.570568623	5.756506876	2.878253438	-0.804100348
simulans	DAV23	male 7	830	0.159	388.291	782.367	303.53	285.46	male	150769.9007	612098.1227	5.178314649	2.589157324	5.786821048	2.893410524	-0.798602876
simulans	DAV23	male 8	841	0.165	380.654	808.015	294.55	281.48	male	144897.4677	652888.2402	5.161060796	2.580530398	5.814838846	2.907419423	-0.782516056
simulans	DAV23	male 9	856	0.154	358.518	789.546	270.15	267.95	male	128535.1563	623382.8861	5.10902193	2.554510965	5.794754875	2.897377438	-0.812479279
simulans	DAV23	male 10	801	0.146	367.393	765.452	295.65	265.84	male	134977.6164	585916.7643	5.130261755	2.565130877	5.767835924	2.883917962	-0.835647144
simulans	DAV23	male 11	838	0.151	375.747	796.839	289.46	271.27	male	141185.808	634952.3919	5.149791044	2.574895522	5.802741164	2.901370582	-0.821023053
simulans	DAV23	male 12	810	0.141	373.885	779.693	279.87	260.59	male	139789.9932	607921.1742	5.145476084	2.572738042	5.78384727	2.891923635	-0.850780887
simulans	DAV23	male 13	778	0.132	388.442	782.15	297.32	239.01	male	150887.1874	611758.6225	5.178652363	2.589326182	5.786580099	2.89329005	-0.879426069
simulans	DAV23	male 14	818	0.143	379.005	798.79	262.1406667	226.846	male	143644.79	638065.4641	5.157289879	2.578644939	5.804865239	2.902432619	-0.844663963
simulans	DAV23	male 15	800	0.146	379.279	781.404	276.11	253.69	male	143852.5598	610592.2112	5.157917595	2.578958797	5.78575126	2.89287563	-0.835647144
simulans	BGT2	female 1	963	0.177	402.713	785.151	298.83	208.64	female	162177.7604	616462.0928	5.209991299	2.604995649	5.789906376	2.894953188	-0.752026734
simulans	BGT2	female 2	971	0.188	414.289	917.653	276.34	242.14	female	171635.3755	842087.0284	5.234606805	2.617303402	5.925356977	2.962678489	-0.725842151
simulans	BGT2	female 3	948	0.176	411.532	902.34	294.86	218.83	female	169358.587	814217.4756	5.228807222	2.614403611	5.910740419	2.95537021	-0.754487332
simulans	BGT2	female 4	935	0.194	421.738	911.884	266.69	247.82	female	177862.9406	831532.4295	5.250085468	2.625042734	5.919879191	2.959939596	-0.71219827
simulans	BGT2	female 5	943	0.179	421.437	936.16	315.21	258.82	female	177609.145	876395.5456	5.249465324	2.624732662	5.942700162	2.971350081	-0.747146969
simulans	BGT2	female 6	983	0.184	426.041	915.445	275.34	258.17	female	181510.9337	838039.548	5.258902791	2.629451395	5.923264514	2.961632257	-0.735182177
simulans	BGT2	female 7	913	0.182	412.423	938.57	295.91	262.74	female	170092.7309	880913.6449	5.230685754	2.615342877	5.944933337	2.972466669	-0.739928612
simulans	BGT2	female 8	956	0.185	414.442	922.36	301.96	270.47	female	171762.1714	850747.9696	5.234927522	2.617463761	5.929800921	2.964900461	-0.732828272
simulans	BGT2	female 9	971	0.184	407.922	934.881	313.44	264.55	female	166400.3581	874002.4842	5.221154257	2.610577128	5.941512667	2.970756334	-0.735182177
simulans	BGT2	female 10	986	0.181	419.426	920.315	305.59	218.28	female	175918.1695	846979.6992	5.245310697	2.622655349	5.927873001	2.963936501	-0.742321425
simulans	BGT2	female 11	864	0.139	391.766	837.954	241.1	240.28	female	153480.5988	702166.9061	5.186053485	2.593026742	5.846440357	2.923220178	-0.8569852
simulans	BGT2	female 12	953	0.179	404.279	923.462	290.18	264.95	female	163441.5098	852782.0654	5.213362366	2.606681183	5.930838058	2.965419029	-0.747146969
simulans	BGT2	female 13	862	0.155	388.291	868.009	276.45	252.44	female	150769.9007	753439.6241	5.178314649	2.589157324	5.877048456	2.938524228	-0.809668302
simulans	BGT2	female 14	963	0.182	410.019	937.754	288.55	249.97	female	168115.5804	879382.5645	5.225607964	2.612803982	5.944177851	2.972088925	-0.739928612
simulans	BGT2	female 15	960	0.174	399.264	902.879	291.15	254.7	female	159411.7417	815190.4886	5.202520307	2.601260153	5.911259104	2.955629552	-0.759450752
simulans	BGT2	male 1	790	0.131	374.676	790.522	262.75	238.33	male	140382.105	624925.0325	5.14731175	2.573655875	5.795827921	2.897913961	-0.882728704
simulans	BGT2	male 2	845	0.135	363.873	797.169	249.63	232.62	male	132403.5601	635478.4146	5.121899663	2.560949831	5.803100803	2.901550402	-0.869666232
simulans	BGT2	male 3	840	0.138	386.441	784.426	287.83	227.51	male	149336.6465	615324.1495	5.174166395	2.587083197	5.78910396	2.89455198	-0.860120914
simulans	BGT2	male 4	880	0.148	395.659	825.213	294.59	237.13	male	156546.0443	680976.4954	5.194642098	2.597321049	5.833132122	2.916566061	-0.829738285
simulans	BGT2	male 5	876	0.145	386.724	807.384	295.39	244.17	male	149555.4522	651868.9235	5.17480225	2.587401125	5.814160277	2.907080139	-0.838631998
simulans	BGT2	male 6	885	0.145	395.686	830.939	297.04	242.11	male	156567.4106	690459.6217	5.194701369	2.597350685	5.839138286	2.919569143	-0.838631998
simulans	BGT2	male 7	880	0.155	376.522	813.951	275.11	254.44	male	141768.8165	662516.2304	5.151580714	2.575790357	5.821196522	2.910598261	-0.809668302
simulans	BGT2	male 8	900	0.14	381.809	815.122	252.88	224.66	male	145778.1125	664423.8749	5.163692323	2.581846161	5.82244523	2.911222615	-0.853871964
simulans	BGT2	male 9	879	0.157	395.746	820.303	273.36	260.43	male	156614.8965	672897.0118	5.194833068	2.597416534	5.8279486	2.9139743	-0.804100348
simulans	BGT2	male 10	893	0.152	402.501	831.736	309.88	267.62	male	162007.055	691784.7737	5.209533927	2.604766964	5.839970999	2.919985499	-0.818156412
simulans	BGT2	male 11	865	0.148	391.469	809.746	271.66	255.88	male	153247.978	655688.5845	5.185394753	2.592697376	5.816697623	2.908348811	-0.829738285
simulans	BGT2	male 12	864	0.145	375.409	802.026	277.77	229.96	male	140931.9173	643245.7047	5.14900936	2.57450468	5.808376895	2.904188447	-0.838631998
simulans	BGT2	male 13	884	0.146	378.068	812.267	301.04	251.91	male	142935.4126	659777.6793	5.15513984	2.57756992	5.819397619	2.909698809	-0.835647144
simulans	BGT2	male 14	871	0.145	384.615	816.682	274.2	244.32	male	147928.6982	666969.4891	5.170052435	2.585026218	5.824105967	2.912052984	-0.838631998
simulans	BGT2	male 15	882	0.146	402.746	826.83	292.85	250.44	male	162204.3405	683647.8489	5.210062472	2.605031236	5.834832452	2.917416226	-0.835647144
mauritiana	Tam16	female 1	963	0.179	385.783	813.759	280.81	278.69	female	148828.5231	662203.7101	5.172686172	2.586343086	5.82099161	2.910495805	-0.747146969
mauritiana	Tam16	female 2	918	0.177	389.381	830.705	272.99	271.9	female	151617.5632	690070.797	5.180749512	2.590374756	5.838893649	2.919446824	-0.752026734
mauritiana	Tam16	female 3	921	0.185	381.701	836.068	276.39	260.95	female	145695.6534	699009.7006	5.163446595	2.581723298	5.844483203	2.922241601	-0.732828272
mauritiana	Tam16	female 4	938	0.189	392.969	851.099	270.21	256.3	female	154424.635	724369.5078	5.188716583	2.594358292	5.85996016	2.92998008	-0.723538196
mauritiana	Tam16	female 5	921	0.191	389.37	852.552	306.31	274.82	female	151608.9969	726844.9127	5.180724974	2.590362487	5.861441755	2.930720878	-0.718966633
mauritiana	Tam16	female 6	931	0.185	376.607	841.503	291.24	272.35	female	141832.8324	708127.299	5.151776776	2.575888388	5.850111337	2.925055669	-0.732828272
mauritiana	Tam16	female 7	957	0.186	394.038	859.664	280.52	270.52	female	155265.9454	739022.1929	5.191076212	2.595538106	5.86865748	2.93432874	-0.730487056
mauritiana	Tam16	female 8	962	0.193	381.298	833.36	292.1	267.22	female	145388.1648	694488.8896	5.162529055	2.581264527	5.841665302	2.920832651	-0.714442691
mauritiana	Tam16	female 9	948	0.191	376.002	829.742	283.77	279.55	female	141377.504	688471.7866	5.15038031	2.575190155	5.837886148	2.918943074	-0.718966633
mauritiana	Tam16	female 10	944	0.195	381.634	851.675	286.58	292.87	female	145644.51	725350.3056	5.163294119	2.581647059	5.860547798	2.930273899	-0.709965389
mauritiana	Tam16	female 11	931	0.186	378.782	830.514	289.68	282.96	female	143475.8035	689753.5042	5.156778666	2.578389333	5.838693916	2.919346958	-0.730487056
mauritiana	Tam16	female 12	878	0.159	345.254	800.72	269.61	245.1	female	119200.3245	641152.5184	5.076277438	2.538138719	5.806961352	2.903480676	-0.798602876
mauritiana	Tam16	female 13	930	0.181	380.32	833.576	325.02	268.67	female	144643.3024	694848.9478	5.160298329	2.580149164	5.841890404	2.920945202	-0.742321425
mauritiana	Tam16	female 14	950	0.185	384.231	859.069	298.22	283.34	female	147633.4614	737999.5468	5.169184802	2.584592401	5.868056095	2.934028048	-0.732828272
mauritiana	Tam16	female 15	912	0.178	366.339	843.435	290.11	281.69	female	134204.2629	711382.5992	5.127766311	2.563883156	5.852103238	2.926051619	-0.749579998
mauritiana	Tam16	male 1	829	0.142	355.46	708.556	305.74	268.47	male	126351.8116	502051.6051	5.101581473	2.550790737	5.70074836	2.85037418	-0.847711656
mauritiana	Tam16	male 2	871	0.154	370.669	697.883	312.36	270.57	male	137395.5076	487040.6817	5.137972533	2.568986266	5.687565239	2.843782619	-0.812479279
mauritiana	Tam16	male 3	880	0.158	363.169	738.625	308.77	262.55	male	131891.7226	545566.8906	5.12021754	2.56010877	5.736848006	2.868424003	-0.801342913
mauritiana	Tam16	male 4	914	0.167	356.88	729.031	273.29	262.48	male	127363.3344	531486.199	5.10504442	2.55252221	5.725491992	2.862745996	-0.777283529
mauritiana	Tam16	male 5	849	0.1488	359.536	725.638	293.14	281.03	male	129266.1353	526550.507	5.111484765	2.555742382	5.721440035	2.860720018	-0.827397069
mauritiana	Tam16	male 6	827	0.153	372.983	730.192	281.22	262.51	male	139116.3183	533180.3569	5.143378076	2.571689038	5.726874141	2.86343707	-0.815308569
mauritiana	Tam16	male 7	855	0.149	361.796	738.209	279.43	246.59	male	130896.3456	544952.5277	5.116927522	2.558463761	5.736358671	2.868179336	-0.826813732
mauritiana	Tam16	male 8	874	0.153	362.021	727.84	282.23	256.97	male	131059.2044	529751.0656	5.117467527	2.558733764	5.724071839	2.862035919	-0.815308569
mauritiana	Tam16	male 9	832	0.144	353.997	718.557	294.38	243.52	male	125313.876	516324.1622	5.097999163	2.548999582	5.712922449	2.856461225	-0.841637508
mauritiana	Tam16	male 10	825	0.14	368.372	728.211	308.48	254.6	male	135697.9304	530291.2605	5.132573224	2.566286612	5.72451447	2.862257235	-0.853871964
mauritiana	Tam16	male 11	872	0.144	354.94	737.478	290.67	248.56	male	125982.4036	543873.8005	5.10030989	2.550154945	5.735498138	2.867749069	-0.841637508
mauritiana	Tam16	male 12	991	0.143	366.473	744.264	298.41	257.59	male	134302.4597	553928.9017	5.128083967	2.564041983	5.743454025	2.871727013	-0.844663963
mauritiana	Tam16	male 13	898	0.144	380.587	738.865	277.72	244.21	male	144846.4646	545921.4882	5.160907899	2.58045395	5.737130189	2.868565095	-0.841637508
mauritiana	Tam16	male 14	847	0.144	342.918	740.888	291.07	243.19	male	117592.7547	548915.0285	5.070380564	2.535190282	5.739505121	2.869752561	-0.841637508
mauritiana	Tam16	male 15	843	0.138	360.18	740.59	296.83	239.84	male	129729.6324	548473.5481	5.113039187	2.556519594	5.739155687	2.869577844	-0.860120914
mauritiana	MS17	female 16	1004	0.183	354.189	822.727	339.43	287.89	female	125449.8477	676879.7165	5.098470138	2.549235069	5.8305115	2.91525575	-0.73754891
mauritiana	MS17	female 17	971	0.172	381.014	846.499	323.63	279.25	female	145171.6682	716560.557	5.161881867	2.580940934	5.855252899	2.927626449	-0.764471553
mauritiana	MS17	female 18	1009	0.189	386.898	861.265	344.85	282.94	female	149690.0624	741777.4002	5.175192969	2.587596485	5.870273598	2.935136799	-0.723538196
mauritiana	MS17	female 19	983	0.177	392.39	853.455	348.91	276.74	female	153969.9121	728385.437	5.187435862	2.593717931	5.862361254	2.931180627	-0.752026734
mauritiana	MS17	female 20	988	0.171	368.022	830.379	296.63	290.75	female	135440.1925	689529.2836	5.131747562	2.565873781	5.838552715	2.919276357	-0.76700389
mauritiana	MS17	female 21	997	0.171	389.18	873.093	296.36	277.1	female	151461.0724	762291.3866	5.180301027	2.590150514	5.882121013	2.941060506	-0.76700389
mauritiana	MS17	female 22	1021	0.176	369.444	857.612	311.18	267.13	female	136488.8691	735498.3425	5.135097235	2.567548618	5.866581698	2.933290849	-0.754487332
mauritiana	MS17	female 23	1007	0.176	370.138	835.498	317.3	276.97	female	137002.139	698056.908	5.136727348	2.568363674	5.843890829	2.921945415	-0.754487332
mauritiana	MS17	female 24	987	0.176	379.2	NA	302.55	272.44	female	143792.64	NA	5.157736657	2.578868329	NA	NA	-0.754487332
mauritiana	MS17	female 25	989	0.176	370.741	840.496	320.6	264.39	female	137448.8891	706433.526	5.138141234	2.569070617	5.849071302	2.924535651	-0.754487332
mauritiana	MS17	female 26	1002	0.18	378.356	862.166	338.31	277.66	female	143153.2627	743330.2116	5.155801251	2.577900625	5.871181784	2.935590892	-0.744727495
mauritiana	MS17	male 16	882	0.145	NA	NA	298.4	261.1	male	NA	NA	NA	NA	NA	NA	-0.838631998
mauritiana	MS17	male 17	914	0.144	353.747	743.236	292.19	267.9	male	125136.94	552399.7517	5.097385531	2.548692765	5.742253475	2.871126737	-0.841637508
mauritiana	MS17	male 18	922	0.149	353.193	735.099	307.73	255.35	male	124745.2952	540370.5398	5.096024175	2.548012088	5.732691664	2.866345832	-0.826813732
mauritiana	MS17	male 19	889	0.144	354.419	744.081	313.29	262.07	male	125612.8276	553656.5346	5.099033992	2.549516996	5.74324043	2.871620215	-0.841637508
mauritiana	MS17	male 20	918	0.15	362.891	741.26	323	263.85	male	131689.8779	549466.3876	5.119552395	2.559776197	5.739941131	2.869970565	-0.823908741
mauritiana	MS17	male 21	966	0.157	352.683	748.067	290.94	255.68	male	124385.2985	559604.2365	5.094769053	2.547384526	5.747880994	2.873940497	-0.804100348
mauritiana	MS17	male 22	909	0.149	374.769	746.726	328.48	264.32	male	140451.8034	557599.7191	5.14752732	2.57376366	5.746322546	2.873161273	-0.826813732
mauritiana	MS17	male 23	888	0.159	353.617	733.055	308.06	278.78	male	125044.9827	537369.633	5.097066271	2.548533135	5.730273121	2.86513656	-0.798602876
mauritiana	MS17	male 24	889	0.144	350.907	729.044	316.95	253.71	male	123135.7226	531505.1539	5.090384063	2.545192032	5.72550748	2.86275374	-0.841637508
mauritiana	MS17	male 25	930	0.149	348.633	728	323.37	266.71	male	121544.9687	529984	5.084736986	2.542368493	5.724262759	2.862131379	-0.826813732
mauritiana	MS17	male 26	906	0.142	355.373	746.385	315	268.09	male	126289.9691	557090.5682	5.101368857	2.550684429	5.745925806	2.872962903	-0.847711656
mauritiana	MS17	male 27	950	0.154	354.346	722.897	272.55	253.88	male	125561.0877	522580.0726	5.098855069	2.549427535	5.718152845	2.859076422	-0.812479279
mauritiana	MS17	male 28	921	0.158	354.739	754.255	311.51	267	male	125839.7581	568900.605	5.099817875	2.549908937	5.755036396	2.877518198	-0.801342913
mauritiana	MS17	male 29	958	0.16	348.817	748.131	300.67	258.98	male	121673.2995	559699.9932	5.085195285	2.542597643	5.747955302	2.873977651	-0.795880017
mauritiana	MS17	male 30	873	0.14	NA	NA	311.42	265.29	male	NA	NA	NA	NA	NA	NA	-0.853871964
mauritiana	RED3	female 16	1004	0.217	391.737	826.962	301.26	260.88	female	153457.8772	683866.1494	5.185989186	2.592994593	5.834971107	2.917485554	-0.663540266
mauritiana	RED3	female 17	999	0.212	390.333	834.458	309.28	281.49	female	152359.8509	696320.1538	5.182870539	2.591435269	5.842808965	2.921404483	-0.673664139
mauritiana	RED3	female 18	992	0.202	399.62	826.952	308.41	260.84	female	159696.1444	683849.6103	5.203294431	2.601647215	5.834960604	2.917480302	-0.694648631
mauritiana	RED3	female 19	977	0.201	404.061	828.118	269.51	252.93	female	163265.2917	685779.4219	5.212893869	2.606446934	5.836184449	2.918092225	-0.696803943
mauritiana	RED3	female 20	NA	NA	385.253	811.222	NA	NA	female	148419.874	658081.1333	5.171492059	2.585746029	5.81827944	2.90913972	NA
mauritiana	RED3	female 21	1003	0.208	414.787	842.945	288.68	271.76	female	172048.2554	710556.273	5.235650273	2.617825137	5.851598478	2.925799239	-0.681936665
mauritiana	RED3	female 22	1001	0.212	411.4	849.029	307.3	250.8	female	169249.96	720850.2428	5.228528575	2.614264287	5.857845049	2.928922525	-0.673664139
mauritiana	RED3	female 23	982	0.192	367.561	807.124	290.88	241.4	female	135101.0887	651449.1514	5.130658849	2.565329424	5.813880523	2.906940261	-0.716698771
mauritiana	RED3	female 24	977	0.204	404.079	814.923	314.89	265.13	female	163279.8382	664099.4959	5.212932561	2.606466281	5.822233151	2.911116575	-0.690369833
mauritiana	RED3	female 25	964	0.183	384.61	812.921	321.63	266.32	female	147924.8521	660840.5522	5.170041144	2.585020572	5.820096685	2.910048343	-0.73754891
mauritiana	RED3	female 26	892	0.162	374.066	766.416	288.35	239.45	female	139925.3724	587393.4851	5.145896471	2.572948236	5.768929125	2.884464563	-0.790484985
mauritiana	RED3	female 27	990	0.194	408.795	832.772	289.84	246.66	female	167113.352	693509.204	5.223011151	2.611505575	5.841052229	2.920526115	-0.71219827
mauritiana	RED3	female 29	993	0.229	410.76	852.226	327.85	326.77	female	168723.7776	726289.1551	5.22717629	2.613588145	5.861109559	2.93055478	-0.640164518
mauritiana	RED3	female 30	1014	0.198	397.417	832.312	358.33	301.8	female	157940.2719	692743.2653	5.198492881	2.599246441	5.840572312	2.920286156	-0.70333481
mauritiana	RED3	male 16	955	0.186	395.919	715.565	334.69	293.96	male	156751.8546	512033.2692	5.195212688	2.597606344	5.70929818	2.85464909	-0.730487056
mauritiana	RED3	male 17	924	0.181	377.371	716.74	301.81	297.75	male	142408.8716	513716.2276	5.153537045	2.576768523	5.710723285	2.855361642	-0.742321425
mauritiana	RED3	male 18	914	0.175	386.328	707.949	328.91	278.54	male	149249.3236	501191.7866	5.173912372	2.586956186	5.700003945	2.850001973	-0.756961951
mauritiana	RED3	male 19	877	0.169	391.95	711.292	323.76	289.86	male	153624.8025	505936.3093	5.186461338	2.593230669	5.704095848	2.852047924	-0.772113295
mauritiana	RED3	male 20	869	0.163	367.404	684.599	292.75	253.74	male	134985.6992	468675.7908	5.13028776	2.56514388	5.670872521	2.83543626	-0.787812396
mauritiana	RED3	male 21	967	0.194	401.966	738.22	307.56	295.73	male	161576.6652	544968.7684	5.20837864	2.60418932	5.736371614	2.868185807	-0.71219827
mauritiana	RED3	male 22	885	0.167	395.127	710.248	319.52	261.65	male	156125.3461	504452.2215	5.193473414	2.596736707	5.702820039	2.851410019	-0.777283529
mauritiana	RED3	male 23	913	0.174	381.608	735.371	305.01	266.23	male	145624.6657	540770.5076	5.163234941	2.581617471	5.733012998	2.866506499	-0.759450752
mauritiana	RED3	male 24	894	0.178	399.621	729.32	299.34	289.28	male	159696.9436	531907.6624	5.203296604	2.601648302	5.725836247	2.862918123	-0.749579998
mauritiana	RED3	male 25	909	0.168	411.443	727.017	318.25	257.88	male	169285.3422	528553.7183	5.228619356	2.614309678	5.723089132	2.861544566	-0.774690718
mauritiana	RED3	male 26	986	0.191	398.026	828.608	295.73	261.18	male	158424.6967	686591.2177	5.199822884	2.599911442	5.836698244	2.918349122	-0.718966633
mauritiana	RED3	male 27	953	0.181	402.424	740.122	293.45	259.21	male	161945.0758	547780.5749	5.209367747	2.604683874	5.738606627	2.869303314	-0.742321425
mauritiana	RED3	male 28	936	0.172	399.341	746.011	324.56	266.34	male	159473.2343	556532.4121	5.202687802	2.601343901	5.745490462	2.872745231	-0.764471553
mauritiana	RED3	male 29	929	0.186	401.151	727.496	289.44	256.91	male	160922.1248	529250.43	5.206615758	2.603307879	5.72366122	2.86183061	-0.730487056
mauritiana	RED3	male 30	882	0.158	382.573	701.501	307.67	246.08	male	146362.1003	492103.653	5.165428633	2.582714317	5.692056589	2.846028294	-0.801342913
mauritiana	MAV2	female 1	953	0.173	422.648	872.014	283.66	252.29	female	178631.3319	760408.4162	5.251957636	2.625978818	5.881046915	2.940523457	-0.761953897
mauritiana	MAV2	female 2	957	0.156	391.648	818.198	291.02	255.01	female	153388.1559	669447.9672	5.185791826	2.592895913	5.825716827	2.912858414	-0.806875402
mauritiana	MAV2	female 3	1006	0.183	431.038	861.016	293.34	258.92	female	185793.7574	741348.5523	5.269031118	2.634515559	5.870022444	2.935011222	-0.73754891
mauritiana	MAV2	female 4	970	0.177	445.405	871.588	292.26	264.96	female	198385.614	759665.6417	5.297510176	2.648755088	5.880622485	2.940311242	-0.752026734
mauritiana	MAV2	female 5	946	0.18	407.922	854.654	285.69	264.61	female	166400.3581	730433.4597	5.221154257	2.610577128	5.863580659	2.93179033	-0.744727495
mauritiana	MAV2	female 6	1037	0.179	401.475	878.132	285.23	262.11	female	161182.1756	771115.8094	5.207317014	2.603658507	5.887119607	2.943559804	-0.747146969
mauritiana	MAV2	female 7	1023	0.174	426.719	852.221	305.05	248.33	female	182089.105	726280.6328	5.260283961	2.630141981	5.861104463	2.930552232	-0.759450752
mauritiana	MAV2	female 8	976	0.171	413.548	833.884	289.9	249.04	female	171021.9483	695362.5255	5.23305185	2.616525925	5.842211282	2.921105641	-0.76700389
mauritiana	MAV2	female 9	917	0.16	411.421	821.919	296.69	247.8	female	169267.2392	675550.8426	5.228572911	2.614286455	5.82965804	2.91482902	-0.795880017
mauritiana	MAV2	female 10	1063	0.19	437.083	879.719	291.58	272.35	female	191041.5489	773905.519	5.281127831	2.640563915	5.888687944	2.944343972	-0.721246399
mauritiana	MAV2	female 11	999	0.174	400.704	818.872	268.37	263.55	female	160563.6956	670551.3524	5.205647356	2.602823678	5.826432043	2.913216021	-0.759450752
mauritiana	MAV2	female 12	1015	0.18	437.732	880.126	298.09	257.01	female	191609.3038	774621.7759	5.282416593	2.641208296	5.889089702	2.944544851	-0.744727495
mauritiana	MAV2	female 13	904	0.159	376.522	777.567	313.55	258.73	female	141768.8165	604610.4395	5.151580714	2.575790357	5.781475642	2.890737821	-0.798602876
mauritiana	MAV2	female 14	968	0.195	420.087	861.83	316.87	288.4	female	176473.0876	742750.9489	5.246678484	2.623339242	5.870843215	2.935421608	-0.709965389
mauritiana	MAV2	female 15	991	0.188	419.481	841.98	339.59	283.04	female	175964.3094	708930.3204	5.245424589	2.622712295	5.850603551	2.925301776	-0.725842151
mauritiana	MAV2	male 1	927	0.174	398.479	751.32	324.55	282.79	male	158785.5134	564481.7424	5.200810878	2.600405439	5.7516499	2.87582495	-0.759450752
mauritiana	MAV2	male 2	919	0.164	416.824	749.637	315.87	263.46	male	173742.247	561955.6318	5.239905434	2.619952717	5.749702028	2.874851014	-0.785156152
mauritiana	MAV2	male 3	925	0.176	420.008	760.918	318.83	310.82	male	176406.7201	578996.2027	5.246515125	2.623257563	5.762675715	2.881337858	-0.754487332
mauritiana	MAV2	male 4	852	0.138	355.388	674.858	280.87	244.14	male	126300.6305	455433.3202	5.101405519	2.550702759	5.658424801	2.829212401	-0.860120914
mauritiana	MAV2	male 5	948	0.172	413.54	762.324	321.35	282.21	male	171015.3316	581137.881	5.233035047	2.616517523	5.764279185	2.882139593	-0.764471553
mauritiana	MAV2	male 6	991	0.17	406.686	756.735	310.15	277.3	male	165393.5026	572647.8602	5.218518445	2.609259222	5.757887642	2.878943821	-0.769551079
mauritiana	MAV2	male 7	951	0.165	407.514	746.715	308.75	265.54	male	166067.6602	557583.2912	5.220285067	2.610142533	5.746309751	2.873154876	-0.782516056
mauritiana	MAV2	male 8	935	0.162	408.551	747.762	318.7	283.91	male	166913.9196	559148.0086	5.222492556	2.611246278	5.747526783	2.873763391	-0.790484985
mauritiana	MAV2	male 9	950	0.166	389.333	736.302	287.53	273.68	male	151580.1849	542140.6352	5.180642432	2.590321216	5.73411196	2.86705598	-0.779891912
mauritiana	MAV2	male 10	911	0.157	386.641	716.902	299.74	255.56	male	149491.2629	513948.4776	5.174615811	2.587307905	5.710919584	2.855459792	-0.804100348
mauritiana	MAV2	male 11	939	0.174	407.193	744.073	303.81	278.12	male	165806.1392	553644.6293	5.219600607	2.609800303	5.743231091	2.871615546	-0.759450752
mauritiana	MAV2	male 12	974	0.171	394.676	750.497	322.85	271.8	male	155769.145	563245.747	5.192481436	2.596240718	5.750697921	2.875348961	-0.76700389
mauritiana	MAV2	male 13	923	0.163	387.688	731.888	324.53	260.13	male	150301.9853	535660.0445	5.176964717	2.588482359	5.728889253	2.864444627	-0.787812396
mauritiana	MAV2	male 14	948	0.153	399.689	740.748	299.53	248.57	male	159751.2967	548707.5995	5.203444392	2.601722196	5.739340975	2.869670488	-0.815308569
mauritiana	MAV2	male 15	941	0.164	397.432	739.24	305.9	272.98	male	157952.1946	546475.7776	5.198525664	2.599262832	5.737570917	2.868785458	-0.785156152
